# Next-Generation saRNA Platforms: Systematic Screening and Engineering Enhances Superior Protein Expression and Organ-Specific Targeting for RNA Therapeutics

**DOI:** 10.1101/2025.03.30.644708

**Authors:** Zhen Sun, Yuxiao Liu, Haoyi Zhang, Ting Ge, Yuting Pan, Yang Liu, Miaomiao Wu, Tao Shan, Guoqiang Zhu, Qi Wu, Kangming Chen

## Abstract

Self-amplifying RNA (saRNA), derived from alphaviruses, encodes nonstructural proteins (NSP1-4) that form a replicase complex, enabling prolonged and amplified protein expression at lower doses than conventional mRNA. However, its high immunogenicity and limited replication efficiency require optimization for improved protein expression. Here, we systematically optimized a widely used Venezuelan Equine Encephalitis Virus (VEEV)-based saRNA by refining its capping structure, nucleotide modifications, polyA tail length, and regulatory elements, achieving over 10-fold enhancement in protein expression compared to the wild-type. Additionally, we screened 28 alphavirus-derived saRNA constructs in vitro, selecting the top 3 candidates Everglades virus (EVEV), Mosso das Pedras virus (MDPV), and Rio Negro virus (RNV) for in vivo evaluation using SM102 lipid nanoparticle (LNP) formulations and luciferase reporters. These optimized saRNAs demonstrated sustained expression and distinct extrahepatic tissue-specific biodistribution, notably high spleen targeting compared to conventional mRNA. Such organ-specific expression profiles present novel strategies for targeted RNA therapeutics, and further integration with advanced delivery technologies could enhance the precision, efficacy, and therapeutic potential of mRNA-based treatments.

TOC figure
