## supplemental table 1-5 for "Next-Generation saRNA Platforms: Systematic Screening and Engineering Enhances Superior Protein Expression and Organ-Specific Targeting for RNA Therapeutics"

### Sheet: Alphavirus
Alphavirus	Abbreviation	NCBI Access number	ORF Replaced
Venezuelan equine encephalitis virus	VEEV	L01443	7562..11329
Barmah Forest virus	BFV	NC_001786	7327..11046
Bebaru virus	BEBV	NC_016962	7497..11243
Cabassou virus	CABV	NC_038670	7440..11204
Chikungunya virus	CHIKV	NC_004162	7567..11313
Eastern equine encephalitis virus	EEEV	NC_003899	7592..11317
Eilat virus	ELIV	NC_018615	7387..11088
Everglades virus	EVEV	NC_038671	7516..11280
Fort Morgan virus	FMV	NC_013528	7470..11186
Getah virus	GETV	NC_006558	7527..11288
Mayaro virus	MAYV	NC_003417	7417..11145
Mosso das Pedras virus	MDPV	NC_038857	7607..11386
Ndumu virus	NDUV	NC_016959	7391..11113
O'nyong'nyong virus	ONNV	NC_001512	7670..11413
Pixuna virus	PIXV	NC_038673	7509..11270
Ross River virus	RRV	NC_075016	7606..11370
Semliki Forest virus	SFV	NC_003215	7420..11181
Sindbis virus	SINV	NC_001547	7647..11384
Tonate virus	TONV	NC_038675	7585..11349
Trocara virus	TROV	NC_043402	7704..11435
Una virus	UNAV	NC_043403	7640..11389
Sagiyama virus	SAGV	MW410934	7527..11288
Mucambo virus	MUCV	NC_038672	7446..11210
Madariaga virus	MADV	NC_023812	7541..11269
Aura virus	AURV	NC_003900	7628..11362
Highlands J virus	HJV	NC_012561	7440..11150
Rio Negro virus	RNV	NC_038674	7526..11302
Middelburg virus	MIDV	NC_024887	7335..11111
Whataroa virus	WHAV	NC_016961	7526..11266
Western equine encephalitis virus	WEEV	NC_075015	7486..11187

### Sheet: Reporter gene
Name	Sequence (5'-3')
EGFP	ATGGTGAGCAAGGGCGAGGAGCTGTTCACCGGGGTGGTGCCCATCCTGGTCGAGCTGGACGGCGACGTAAACGGCCACAAGTTCAGCGTGTCCGGCGAGGGCGAGGGCGATGCCACCTACGGCAAGCTGACCCTGAAGTTCATCTGCACCACCGGCAAGCTGCCCGTGCCCTGGCCCACCCTCGTGACCACCCTGACCTACGGCGTGCAGTGCTTCAGCCGCTACCCCGACCACATGAAGCAGCACGACTTCTTCAAGTCCGCCATGCCCGAAGGCTACGTCCAGGAGCGCACCATCTTCTTCAAGGACGACGGCAACTACAAGACCCGCGCCGAGGTGAAGTTCGAGGGCGACACCCTGGTGAACCGCATCGAGCTGAAGGGCATCGACTTCAAGGAG…
FLuc	ATGGAGGACGCCAAGAACATCAAGAAGGGCCCCGCCCCCTTCTACCCCCTGGAGGACGGCACCGCCGGCGAGCAGCTGCACAAGGCCATGAAGCGGTACGCCCTGGTGCCCGGCACCATCGCCTTCACCGACGCCCACATCGAGGTGGACATCACCTACGCCGAGTACTTCGAGATGAGCGTGCGGCTGGCCGAGGCCATGAAGCGGTACGGCCTGAACACCAACCACCGGATCGTGGTGTGCAGCGAGAACAGCCTGCAGTTCTTCATGCCCGTGCTGGGCGCCCTGTTCATCGGCGTGGCCGTGGCCCCCGCCAACGACATCTACAACGAGCGGGAGCTGCTGAACAGCATGGGCATCAGCCAGCCCACCGTGGTGTTCGTGAGCAAGAAGGGCCTG…

### Sheet: Sub-genomic 5' UTR
Name	Source	Sequence (5'-3')
UTR1	GS-1 5'UTR	CTTGTCTCGCTCCGGGGAACGCTCGGAAACTCCCGGCCGCCGCCACCCGCGTCTGTTCTGTTACACAAGGGAAGAAAAGCCGCTGCCGCACTCCGAGTGTGCCACC
UTR2	GS-2 5'UTR	CACTCGCGCTGCCATCACTCTTCCGCCGTCTTCGCCGCCATCCTCGGCGCGACTCGCTTCTTTCGGTTCTACCAGGTAGAGTCCGCCGCCATCCTCCACCGCCACC
UTR3	BioNTech 5'UTR	TAGCATTCTTCTGGTCCCCACAGACTCAGAGAGAACCCGCCACC
UTR4	HBA 5'UTR	ACTCTTCTGGTCCCCACAGACTCAGAGAGAACGCCACC

### Sheet: Immunosuppressive proteins
Name	Sequence (5'-3')
CVB3 IRES	TTAAAACAGCCTGTGGGTTGATCCCACCCACAGGCCCATTGGGCGCTAGCACTCTGGTATCACGGTACCTTTGTGCGCCTGTTTTATACCCCCTCCCCCAACTGTAACTTAGAAGTAACACACACCGATCAACAGTCAGCGTGGCACACCAGCCACGTTTTGATCAAGCACTTCTGTTACCCCGGACTGAGTATCAATAGACTGCTCACGCGGTTGAAGGAGAAAGCGTTCGTTATCCGGCCAACTACTTCGAAAAACCTAGTAACACCGTGGAAGTTGCAGAGTGTTTCGCTCAGCACTACCCCAGTGTAGATCAGGTCGATGAGTCACCGCATTCCCCACGGGCGACCGTGGCGGTGGCTGCGTTGGCGGCCTGCCCATGGGGAAACCCATGGGACG…
ORF4a	ATGGATTACGTGTCTCTGCTTAATCAAATTTGGCAGAAGTACCTTAACTCACCGTATACTACTTGTTTGTACATCCCTAAACCCACAGCTAAGTATACACCTTTAGTTGGCACTTCATTGCACCCTGTGCTGTGGAACTGTCAGCTATCCTTTGCTGGTTATACTGAATCTGCTGTTAATTCTACAAAAGCTTTGGCCAAACAGGACGCAGCTCAGCGAATCGCTTGGTTGCTACATAAGGATGGAGGAATCCCTGATGGATGTTCCCTCTACCTCCGGCACTCAAGTTTATTCGCGCAAAGCGAGGAAGAGGAGCCATTCTCCAACTAA
E3L	ATGAGCAAGATCTACATCGACGAGCGGAGCAACGCCGAGATTGTGTGCGAGGCCATCAAGACCATCGGAATCGAAGGCGCCACAGCCGCTCAGCTGACCAGACAGCTGAACATGGAAAAGCGGGAAGTGAACAAGGCCCTGTACGACCTGCAGAGAAGCGCCATGGTGTACAGCAGCGACGACATCCCTCCTCGGTGGTTTATGACCACAGAGGCCGACAAGCCTGACGCCGATGCTATGGCCGACGTGATCATCGACGACGTGTCCCGCGAGAAGTCCATGAGAGAGGACCACAAGAGCTTCGACGATGTGATCCCCGCCAAGAAGATCATCGATTGGAAGGGCGCCAATCCTGTGACCGTGATCAACGAGTACTGCCAGATCACCAGAAGAGACTGG…
NS1-TX91	ATGGATAGCAATACAGTTAGTTCTTTTCAGGTAGATTGTTTTCTCTGGCATGTTCGAAAACAAGTTGCAGACCAAGAACTTGGTGACGCCCCGTTCCTTGATAGATTGAGAAGGGACCAAAAATCCCTGAAAGGAAGGGGATCAACTTTGGGCTTGAATATCGAGACCGCCACGTGTGTAGGTAAGCAGATAGTCGAAAGAATACTTAAAGAAGAGTCCGACGAGGCATTTCGAATGACTATGGCCTCCGCTCTTGCCTCTCGCTATCTTACTGACATGACAATAGAAGAAATGAGCCGCGACTGGTTTATGCTGATGCCTAAGCAGAAAGTTGCCGGACCTTTGTGTGTTCGAATGGACCAGGCTATCATGGATAAGAACATAATTTTGAAAGCTAAT…
PIV5V	ATGGGATCTATGGATCCCACTGATCTGAGCTTCTCCCCAGATGAGATCAATAAGCTCATAGAGACAGGCCTGAATACTGTAGAGTATTTTACTTCCCAACAAGTCACAGGAACATCCTCTCTTGGAAAGAATACAATACCACCAGGGGTCACAGGACTACTAACCAATGCTGCAGAGGCAAAGATCCAAGAGTCAACTAACCATCAGAAGGGCTCAGTTGGTGGGGGTGCAAAACCAAAGAAACCGCGACCAAAAATTGCCATTGTGCCAGCAGATGACAAAACAGTGCCCGGAAAGCCGATCCCAAACCCTCTATTAGGTCTGGACTCCACCCCGAGCACCCAAACTGTGCTTGATCTAAGTGGGAAAACATTACCATCAGGATCCTATAAGGGGGTT…
E3L-P2A-NS1-TX91	ATGAGCAAGATCTACATCGACGAGCGGAGCAACGCCGAGATTGTGTGCGAGGCCATCAAGACCATCGGAATCGAAGGCGCCACAGCCGCTCAGCTGACCAGACAGCTGAACATGGAAAAGCGGGAAGTGAACAAGGCCCTGTACGACCTGCAGAGAAGCGCCATGGTGTACAGCAGCGACGACATCCCTCCTCGGTGGTTTATGACCACAGAGGCCGACAAGCCTGACGCCGATGCTATGGCCGACGTGATCATCGACGACGTGTCCCGCGAGAAGTCCATGAGAGAGGACCACAAGAGCTTCGACGATGTGATCCCCGCCAAGAAGATCATCGATTGGAAGGGCGCCAATCCTGTGACCGTGATCAACGAGTACTGCCAGATCACCAGAAGAGACTGG…

### Sheet: Primers
Name	Sequence (5'-3')
VEEV-NSP4-F	ATCCAGAACACGCTCCAGAA
VEEV-NSP4-R	ACATTAAAGGCCGCCGAATC
EVEV-NSP4-F	ATTGCATAATTCCGGAGTA
EVEV-NSP4-R	TTCCAAGTAAGAGTGCTTCT
Actin-F	AGCCATGTACGTAGCCATCC
Actin-R	GACTCCATCACAATGCCAGT
